# Genetic and compound screens uncover factors modulating cancer cell response to indisulam

**DOI:** 10.1101/2021.12.20.473451

**Authors:** Ziva Pogacar, Kelvin Groot, Fleur Jochems, Matheus Dos Santos Dias, Ben Morris, Mieke Roosen, Leyma Wardak, Giulia De Conti, Arno Velds, Cor Lieftink, Roderick L. Beijersbergen, René Bernards, Rodrigo Leite de Oliveira

## Abstract

Discovering biomarkers of drug response and finding powerful drug combinations can support the reuse of previously abandoned cancer drugs in the clinic. Indisulam is an abandoned drug that acts as a molecular glue, inducing degradation of splicing factor RBM39 through interaction with CRL4^DCAF15^. Here, we performed genetic and compound screens to uncover factors mediating indisulam sensitivity and resistance. First, a dropout CRISPR screen identified SRPK1 loss as a synthetic lethal interaction with indisulam that can be exploited therapeutically by the SRPK1 inhibitor SPHINX31. Moreover, a CRISPR resistance screen identified components of the degradation complex that mediate resistance to indisulam: DCAF15, DDA1, and CAND1. Lastly, we show that cancer cells readily acquire spontaneous resistance to indisulam. Upon acquiring indisulam resistance, pancreatic cancer (Panc10.05) cells still degrade RBM39 and are vulnerable to BCL-xL inhibition. The better understanding of the factors that influence the response to indisulam can assist rational reuse of this drug in the clinic.
