## Supplemental Table 1 for "Genetic and compound screens uncover factors modulating cancer cell response to indisulam"

### Sheet: 384_1
Compound no.	Cat. No.	Product Name	Target	CAS No.	Solvent	M.Wt	Stock_Concentration (mM)	Highest_Concentration (µM)	Saltdata	Information	Desired_Highest_Concentration (µM)
1	HY-50876	(E)-Daporinad	Autophagy; Nampt	658084-64-1	DMSO	391.51	10	100			5
2	HY-16106	Talazoparib	PARP	1207456-01-6	DMSO	380.35	10	10	Free Base	Etoposide (VP-16; VP-16-213), a chemotherapy medication used for the treatments of a number of types of cancer, inhibits DNA synthesis by forming a complex with topoisomerase II and DNA. Etoposide arrests cell cycle in G2 and induces apoptosis.	10
3	HY-18174	Prexasertib	Checkpoint Kinase (Chk)	1234015-52-1	DMSO	365.39	10	10	Free Base	Ixazomib (MLN2238) is a selective, potent, and reversible proteasome inhibitor, which inhibits the chymotrypsin-like proteolytic (β5) site of the 20S proteasome with an IC50 of 3.4 nM (Ki of 0.93 nM).	10
4	HY-13925	PD0166285	Apoptosis; Wee1	185039-89-8	DMSO	512.43	10	10	Free Acid	AZD-5991 is a potent and selective Mcl-1 inhibitor with an IC50 of 0.7 nM in FRET assay and a Kd of 0.17 nM in surface plasmon resonance (SPR) assay.	10
5	HY-103617	PKM2-IN-1	Pyruvate Kinase	94164-88-2	DMSO	345.48	10	10			10
6	HY-112037	IACS-10759	Apoptosis	1570496-34-2	DMSO	562.56	10	10	Free Base	APY29, an ATP-competitive inhibitor, is an allosteric modulator of IRE1α which inhibits IRE1α autophosphorylation by binding to the ATP-binding pocket with IC50 of 280 nM. APY29 acts as a ligand that allosterically activates IRE1α adjacent RNase domain[1].	10
7	HY-112897	IITZ-01	Apoptosis; Autophagy; PI3K	1807988-47-1	DMSO	482.51	10	10	Free Base	Quisinostat (JNJ-26481585) is an orally available, potent HDAC inhibitor with IC50s of 0.11 nM, 0.33 nM, 0.64 nM, 0.46 nM, and 0.37 nM for HDAC1, HDAC2, HDAC4, HDAC10, HDAC11, respectively[1].	10
8	HY-18072	GSK2606414	Apoptosis; Autophagy; PERK	1337531-36-8	DMSO	451.44	10	10	Free Base	Ispinesib is a specific inhibitor of kinesin spindle protein (KSP), with a Ki app of 1.7 nM.	10
9	HY-107455	A-485	Epigenetic Reader Domain; Histone Acetyltransferase	1889279-16-6	DMSO	536.48	10	10	Free Base	Simurosertib (TAK-931) is a selective cycle 7 (CDC7) kinase inhibitor, with an IC50<0.3 nM.	10
10	HY-15142	Doxorubicin (hydrochloride)	ADC Cytotoxin; AMPK; Apoptosis; Autophagy; HBV; HCV; HIV; Mitophagy; Topoisomerase	25316-40-9	DMSO	579.98	10	10			10
11	HY-12859	BAY1217389	Mps1	1554458-53-5	DMSO	561.50	10	10	Free Base	Pracinostat is a potent histone deacetylase (HDAC) inhibitor, with IC50s of 40-140 nM, used for cancer research.	5
12	HY-12814	TH588	DNA/RNA Synthesis	1609960-31-7	DMSO	295.17	10	10	Free Base	(S)-Crizotinib is a potent and selective MTH1 (mutT homologue) inhibitor with an IC50 of 330 nM. (S)-Crizotinib disrupts nucleotide pool homeostasis via MTH1 inhibition, induces an increase in DNA single strand breaks, activates DNA repair in human colon carcinoma cells, and effectively suppresses tumour growth in animal models[1].	10
13	HY-12113	Oprozomib	Autophagy; Proteasome	935888-69-0	DMSO	532.61	10	10			2
14	HY-90006	5-Fluorouracil	HIV; Nucleoside Antimetabolite/Analog	51-21-8	DMSO	130.08	10	10	Free Base	CCT245737 is an orally active and seletive Chk1 inhibitor, with an IC50 of 1.3 nM.	10
15	HY-13629	Etoposide	Apoptosis; Autophagy; Mitophagy; Topoisomerase	33419-42-0	DMSO	588.56	10	10	Free Base	NCT-503 is a phosphoglycerate dehydrogenase (PHGDH) inhibitor with an IC50 of 2.5 μM.	10
16	HY-10586	5-Azacytidine	Autophagy; DNA Methyltransferase; Nucleoside Antimetabolite/Analog	320-67-2	DMSO	244.20	10	10	Free Base	KW-2478 is an inhibitor of Hsp90α, with an IC50 of 3.8 nM, and has antitumor activity against various human hematological tumor cells.	10
17	HY-13946	BML-277	Apoptosis; Checkpoint Kinase (Chk)	516480-79-8	DMSO	363.80	10	10	Free Base	Ceralasertib (AZD6738) is an orally active and bioavailable inhibitor of ATR kinase with an IC50 of 1 nM.	10
18	HY-15520	CGK733	ATM/ATR	905973-89-9	DMSO	555.84	10	10			10
19	HY-13002	Torin 2	Apoptosis; Autophagy; DNA-PK; mTOR	1223001-51-1	DMSO	432.40	10	10	Free Base	BML-277 is a selective checkpoint kinase 2 (Chk2) inhibitor with an IC50 of 15 nM.	10
20	HY-18690	Enasidenib	Isocitrate Dehydrogenase (IDH)	1446502-11-9	DMSO	473.38	10	10	Free Base	GSK2194069 is a potent and specific inhibitor of the β-ketoacyl reductase (KR) activity of hFAS with an IC50 of 7.7 ± 4.1 nM in an assay detecting released CoA._x000D_ IC50 value: _x000D_ Target: hFAS inhibitor_x000D_	10
21	HY-14715B	CCT241533 (hydrochloride)	Checkpoint Kinase (Chk)	1431697-96-9	DMSO	478.94	10	10	Hydrochloride	MRT68921 dihydrochloride is the most potent inhibitor of ULK1 and ULK2, with IC50 values of 2.9 nM and 1.1 nM, respectively.	10
22	HY-10453	Ixazomib	Autophagy; Proteasome	1072833-77-2	DMSO	361.03	10	10	Free Base	GSK2606414 is a cell-permeable and orally available protein kinase R-like endoplasmic reticulum (ER) kinase (PERK) inhibitor with an IC50 of 0.4 nM.	1
23	HY-100016	AZD0156	ATM/ATR	1821428-35-6	DMSO	461.56	10	10	Free Base	Nelfinavir (AG-1341) is a potent and orally bioavailable HIV-1 protease inhibitor (Ki=2 nM) and antiviral agent for the treatment of HIV infection. Nelfinavir is a broad-spectrum, anticancer agent[1][2][3].	10
24	HY-101566A	BAY-1895344 (hydrochloride)	ATM/ATR	1876467-74-1	DMSO	411.89	10	10	Free Base	(E)-Daporinad (FK866) is an effective inhibitor of nicotinamide phosphoribosyltransferase (NMPRTase; Nampt) with an IC50 of 0.09 nM.	10
25	HY-10993	Adavosertib	Wee1	955365-80-7	DMSO	500.60	10	100	Free Base	KNK437 is a HSP inhibitor, and inhibits the induction of HSP105, HSP70, and HSP40.	10
26	HY-10422	AZD-8055	Apoptosis; Autophagy; mTOR	1009298-09-2	DMSO	465.54	10	10	Free Base	PD0166285 is a WEE1 inhibitor and a weak Myt1 inhibitor with IC50s of 24 and 72 nM, respectively.	10
27	HY-10126	Barasertib-HQPA	Aurora Kinase	722544-51-6	DMSO	507.56	10	10			10
28	HY-12137	Volasertib	Apoptosis; Polo-like Kinase (PLK)	755038-65-4	DMSO	618.81	10	100			10
29	HY-17026	Gemcitabine	Autophagy; DNA/RNA Synthesis; Nucleoside Antimetabolite/Analog	95058-81-4	DMSO	263.20	10	10			10
30	HY-50759	Ispinesib	Apoptosis; Kinesin	336113-53-2	DMSO	517.06	10	10	Free Base	Navitoclax (ABT-263) is a potent and orally active Bcl-2 family protein inhibitor that binds to multiple anti-apoptotic Bcl-2 family proteins, such as Bcl-xL, Bcl-2 and Bcl-w, with a Ki of less than 1 nM.	2
31	HY-19707	4μ8C	IRE1	14003-96-4	DMSO	204.18	10	10	Free Base	PX-12(IV-2) is an irreversible inhibitor of Thioredoxin-1 (Trx-1); inhibits the growth of MCF-7 and HT-29 cells with IC50 values of 1.9 and 2.9 μM, respectively.	10
32	HY-100017	BAY-876	Others	1799753-84-6	DMSO	496.42	10	10	Free Base	Dapagliflozin (BMS-512148), a new type of drug used to treat diabetes mellitus (DM), is a competitive sodium/glucose cotransporter 2 (SGLT2) inhibitor, which results in excretion of glucose into the urine[1]._x000D_ Dapagliflozin induces HIF1 expression and attenuates renal IR injury[2].	10
33	HY-B1123	Auranofin	Bacterial	34031-32-8	DMSO	680.50	10	10	Free Base	Nedisertib (M3814) is a potent and selective inhibitor of DNA-dependent Protein Kinase (DNA-PK), with an IC50 of <3 nM.	10
34	HY-50877	GSK461364	Polo-like Kinase (PLK)	929095-18-1	DMSO	543.60	10	10			10
35	HY-13734	PX-12	Others	141400-58-0	DMSO	188.31	10	10	Sulfate	Vinblastine sulfate is a cytotoxic alkaloid used against various cancer types. Vinblastine sulfate inhibits the formation of microtubule and suppresses nAChR with an IC50 of 8.9 μM.	10
36	HY-13780	Vinblastine (sulfate)	Autophagy; Microtubule/Tubulin	143-67-9	DMSO	909.05	10	10	Free Base	BIIB021 is an orally available, fully synthetic inhibitor of HSP90 with Ki and EC50 of 1.7 nM and 38 nM, respectively.	2
37	HY-10194	YM-155	Autophagy; Survivin	781661-94-7	DMSO	443.29	10	10			5
38	HY-10212	BIIB021	Autophagy; HSP	848695-25-0	DMSO	318.76	10	10			10
39	HY-100006A	MRT68921 (dihydrochloride)	ULK	2080306-21-2	DMSO	471.04	10	10	Hydrochloride	GDC-0575 dihydrochloride (ARRY-575 dihydrochloride) is an orally bioavailable CHK1 inhibitor, with an IC50 of 1.2 nM, and has antitumor activity.	10
40	HY-10221	Vorinostat	Autophagy; HDAC; HIV; Mitophagy	149647-78-9	DMSO	264.32	10	10	Free Acid	A-1155463 is a highly potent and selective BCL-XL inhibitor with an EC50 of 70 nM in Molt-4 cell.	10
41	HY-10211	Tanespimycin	Apoptosis; Autophagy; HSP; Mitophagy	75747-14-7	DMSO	585.69	10	40			10
42	HY-12248	Telaglenastat	Autophagy; Glutaminase	1439399-58-2	DMSO	571.57	10	10	Free Base	Telaglenastat (CB-839) is a first-in-class, reversible and orally bioavailable glutaminase 1 (GLS1) inhibitor. Telaglenastat (CB-839) selectively inhibits GLS1 splice variants KGA (kidney-type glutaminase) and GAC (glutaminase C) compared to GLS2. The IC50s are 23 and 28 nM for endogenous glutaminase in mouse kidney and brain, respectively. Antitumor activity[1].	10
43	HY-12024	Alvespimycin (hydrochloride)	Apoptosis; HSP	467214-21-7	DMSO	653.21	10	10	Free Base	QNZ (EVP4593) shows strong inhibitory effects on NF-κB transcriptional activation and TNF-α production with IC50s of 11 and 7 nM, respectively. QNZ (EVP4593) is a neuroprotective inhibitor of SOC channel.	10
44	HY-12325	GSK2194069	Others	1332331-08-4	DMSO	428.48	10	10	Free Base	Gemcitabine (LY 188011) is a DNA synthesis inhibitor which inhibits the growth of BxPC-3, Mia Paca-2, PANC-1, PL-45 and AsPC-1 cells with IC50s of 37.6, 42.9, 92.7, 89.3 and 131.4 nM, respectively.	10
45	HY-10299	GSK-923295	Apoptosis; Kinesin	1088965-37-0	DMSO	592.13	10	10	Free Base	A-485 is a potent and selective catalytic inhibitor of p300/CBP with IC50s of 9.8?nM and 2.6?nM for p300 and CBP histone acetyltransferase (HAT), respectively.	10
46	HY-111621	DC661	Apoptosis; Autophagy	1872387-43-3	DMSO	552.58	10	10	Free Base	OSU-03012 is a PDK-1 inhibitor with an IC50 of 5 μM.	10
47	HY-15187	Filanesib	Kinesin	885060-09-3	DMSO	420.48	10	10			5
48	HY-19725	A-1155463	Bcl-2 Family	1235034-55-5	DMSO	669.79	10	10	Free Base	AZD0156 is an oral, potent and selective ATM inhibitor with an IC50 of 0.58 nM.	10
49	HY-15531	Venetoclax	Autophagy; Bcl-2 Family	1257044-40-8	DMSO	868.44	10	10	Hydrochloride	BAY-1895344 hydrochloride is a potent, orally available and selective ATR inhibitor, with IC50 of 7 nM. Anti-tumor activity[1].	10
50	HY-10455	Carfilzomib	Apoptosis; Autophagy; Proteasome	868540-17-4	DMSO	719.91	10	10			1
51	HY-13322	Pracinostat	Apoptosis; HDAC	929016-96-6	DMSO	358.48	10	10			10
52	HY-50514	AT9283	Apoptosis; Aurora Kinase; Autophagy; Bcr-Abl; FLT3; JAK	896466-04-9	DMSO	381.43	10	10			10
53	HY-12858	Empesertib	Mps1	1443763-60-7	DMSO	559.61	10	10	Hydrochloride	Alvespimycin hydrochloride (17-DMAG hydrochloride; KOS-1022; BMS 826476) is a potent inhibitor of Hsp90, binding to Hsp90 with EC50 of 62±29 nM.	10
54	HY-17537	APY29	IRE1	1216665-49-4	DMSO	332.36	10	10	Free Base	5-Azacytidine is a nucleoside analogue of cytidine that specifically inhibits DNA methylation by trapping DNA methyltransferases.	10
55	HY-10082	3-AP	DNA/RNA Synthesis	143621-35-6	DMSO	195.24	10	10	Free Base	Tanespimycin (17-AAG) is a potent HSP90 inhibitor with an IC50 of 5 nM, having a 100-fold higher binding affinity for tumour cell derived HSP90 than normal cell derived HSP90. Tanespimycin (17-AAG) depletes cellular STK38/NDR1 and reduces STK38 kinase activity. Tanespimycin (17-AAG) also downregulates the stk38 gene expression.	10
56	HY-13820	GSK2656157	Apoptosis; Autophagy; PERK	1337532-29-2	DMSO	416.45	10	10	Free Base	4μ8C (IRE1 Inhibitor III) is a small-molecule inhibitor of IRE1α.	10
57	HY-A0004	Decitabine	Apoptosis; DNA Methyltransferase	2353-33-5	DMSO	228.21	10	10	Free Base	RAD51 Inhibitor B02 (B02) is an inhibitor of human RAD51 with an IC50 of 27.4 μM.	10
58	HY-10971	Alisertib	Apoptosis; Aurora Kinase; Autophagy	1028486-01-2	DMSO	518.92	10	10	Free Base	IACS-10759 is a potent inhibitor of complex I of oxidative phosphorylation (OXPHOS).	10
59	HY-10992	AZD-7762	Checkpoint Kinase (Chk)	860352-01-8	DMSO	362.42	10	10			10
60	HY-100549	(S)-Crizotinib	Apoptosis; DNA/RNA Synthesis	1374356-45-2	DMSO	450.34	10	10	Free Base	GSK461364 is a selective, reversible and ATP-competitive Polo-like kinase 1 (PLK1) inhibitor with a Ki value of 2.2 nM.	10
61	HY-16966	SBI-0206965	Apoptosis; Autophagy; ULK	1884220-36-3	DMSO	489.32	10	10	Free Base	SCH900776 is a potent, selective and orally bioavailable inhibitor of checkpoint kinase1 (Chk1) with an IC50 of 3 nM. SCH900776 shows 50- and 500-fold selectivity over CDK2 and Chk2, respectively.	10
62	HY-13253	AMG 900	Aurora Kinase	945595-80-2	DMSO	503.58	10	10			10
63	HY-12683	BPTES	Glutaminase	314045-39-1	DMSO	524.68	10	10	Free Base	GSK-1070916 is a potent and selective ATP-competitive inhibitor of aurora B and aurora C with Kis of 0.38 and 1.5 nM, respectively, and is >250- fold selective over Aurora A.	10
64	HY-12750	AZD3965	Monocarboxylate Transporter	1448671-31-5	DMSO	515.51	10	10	Free Base	GSK-923295 is a special, allosteric inhibitor of centromere-associated protein-E (CENP-E) kinesin motor ATPase activity, with Ki of 3.2±0.2 nM and 1.6± 0.1 nM for human and canine, respectively.	10
65	HY-13062	Daunorubicin (Hydrochloride)	ADC Cytotoxin; Apoptosis; Autophagy; DNA/RNA Synthesis; Topoisomerase	23541-50-6	DMSO	563.98	10	10	Free Base	Rabusertib (LY2603618) is a potent and selective inhibitor of Chk1 with an IC50 of 7 nM.	10
66	HY-10450	Dapagliflozin	SGLT	461432-26-8	DMSO	408.87	10	10	Free Base	CCF642 is a potent protein disulfide isomerases (PDI) inhibitor with an IC50 of 2.9 μM. CCF642 causes acute endoplasmic reticulum (ER) stress in multiple myeloma cells accompanied by apoptosis-inducing calcium release. CCF642 has broad anti-multiple myeloma activity[1].	10
67	HY-15433	Quisinostat	HDAC	875320-29-9	DMSO	394.47	10	10			5
68	HY-15287	Nelfinavir	HIV; HIV Protease	159989-64-7	DMSO	567.78	10	10	Free Acid	Alisertib (MLN 8237) is an orally active and selective Aurora A kinase inhibitor (IC50=1.2 nM), which binds to Aurora A kinase resulting in mitotic spindle abnormalities, mitotic accumulation. Alisertib (MLN 8237) induces apoptosis and autophagy through targeting the AKT/mTOR/AMPK/p38 pathway in leukemic cells. Antitumor activity[1][2][3].	10
69	HY-101533	AZD-5991	Bcl-2 Family	2143061-81-6	DMSO	672.26	10	10	Free Base	SC75741 is a broad and efficient NF-κB inhibitor with an IC50 of 200 nM for p65[1]. SC75741 blocks influenza viruses (IV) replication in non-toxic concentrations. SC75741 impairs DNA binding of the NF-κB subunit p65, resulting in reduced expression of cytokines, chemokines, and pro-apoptotic factors. SC75741 subsequently inhibits caspase activation and blocks caspase-mediated nuclear export of vi…	10
70	HY-114490	ULK-101	ULK		DMSO	460.45	10	10	Free Base	Prexasertib (LY2606368) is a potent, selective and ATP-competitive checkpoint kinase 1 (Chk1) inhibitor, with an IC50 and a Ki of <1 nM and 0.9 nM, respectively.	10
71	HY-10547	OSU-03012	Autophagy; PDK-1	742112-33-0	DMSO	460.45	10	100			10
72	HY-15532	SCH900776	Checkpoint Kinase (Chk)	891494-63-6	DMSO	376.25	10	10			50
73	HY-100888	Simurosertib	CDK	1330782-76-7	DMSO	341.43	10	10	Free Base	Volasertib is a highly potent Polo-like kinase 1 (PLK1) inhibitor with an IC50 of 0.87 nM, as well as the two closely related kinases PLK2 and PLK3 with IC50s of 5 and 56 nM, respectively.	10
74	HY-19710	MKC3946	IRE1	1093119-54-0	DMSO	380.46	10	10	Hydrochloride	Doxorubicin hydrochloride (Hydroxydaunorubicin hydrochloride) is a cytotoxic anthracycline antibiotic for the treatment of multiple cancers. The possible mechanisms by which doxorubicin acts in the cancer cell are intercalation into DNA and disruption of topoisomerase-II-mediated DNA repair. Doxorubicin hydrochloride reduces basal phosphorylation of AMPK and its downstream target acetyl-CoA carbo…	10
75	HY-14846	Litronesib	Kinesin	910634-41-2	DMSO	511.70	10	10			5
76	HY-15230	Geldanamycin	Bacterial; HSP	30562-34-6	DMSO	560.64	10	10	Free Base	Panobinostat is an orally bioavailable non-selective histone deacetylase (HDAC) inhibitor.	10
77	HY-112167A	GDC-0575 dihydrochloride	Checkpoint Kinase (Chk)	1657014-42-0	DMSO	451.19	10	10	Free Base	BPTES is an allosteric and selective glutaminase inhibitor with an IC50 of 0.16 μM.	10
78	HY-109566	AZD1390	ATM/ATR	2089288-03-7	DMSO	477.57	10	10	Free Base	AZD1390 is a potent, highly selective, orally bioavailable, brain-penetrant ATM inhibitor with an IC50 of 0.78 nM in cell[1].	10
79	HY-10496	SC75741	Influenza Virus; NF-κB	913822-46-5	DMSO	565.67	10	10			10
80	HY-100538A	DTP3 (TFA)	DNA/RNA Synthesis; JNK	1809784-29-9	DMSO	639.62	10	10	Free Base	Talazoparib (BMN-673) is a highly potent PARP1/2 inhibitor with Kis of 1.2 nM and 0.87 nM, respectively.	10
81	HY-101462	RAD51 Inhibitor B02	Apoptosis; RAD51	1290541-46-6	DMSO	339.39	10	10	Free Base	Barasertib-HQPA (AZD2811) is a highly selective?Aurora B?inhibitor with?an IC50?of 0.37 nM in a cell-free assay, and shows 3700-fold selectivity for Aurora B over Aurora A.	50
82	HY-14720	Rabusertib	Autophagy; Checkpoint Kinase (Chk)	911222-45-2	DMSO	436.30	10	10			10
83	HY-W013009	5-Methyl-1H-pyrazol-3(2H)-one		4344-87-0	DMSO	98.10	10	10	Free Base	Danusertib is a pyrrolo-pyrazole and aurora kinase inhibitor with IC50 of 13, 79, and 61 nM for Aurora A, B, and C, respectively.	10
84	HY-106376A	L-Buthionine-(S,R)-sulfoximine	Ferroptosis	83730-53-4	mQ	222.31	100	10			100
85	HY-B1370	Hydroxychloroquine sulfate	Autophagy; Parasite; Toll-like Receptor (TLR)	747-36-4	mQ	433.95	100	100			100
86	HY-10224	Panobinostat	Apoptosis; Autophagy; HDAC; HIV	404950-80-7	DMSO	349.43	10	10	Hydrochloride	Givinostat hydrochloride monohydrate (ITF-2357 hydrochloride monohydrate) is a HDAC inhibitor with an IC50 of 198 and 157 nM for HDAC1 and HDAC3, respectively.	5
87	HY-12495	ISRIB (trans-isomer)	Apoptosis; Autophagy; PERK	1597403-47-8	DMSO	451.34	10	10	Free Base	Decitabine (NSC 127716) is a DNA methyltransferase inhibitor commonly used to treat myelodysplastic syndromes (MDS) and acute myeloid leukemia (AML). Decitabine (NSC 127716) incorporates into DNA in place of cytosine can covalently trap DNA methyltransferase to DNA causing irreversible inhibition of the enzyme.	10
88	HY-70044	GSK-1070916	Apoptosis; Aurora Kinase	942918-07-2	DMSO	507.63	10	10			10
89	HY-13468	KW-2478	HSP	819812-04-9	DMSO	574.66	10	10			10
90	HY-10162	Olaparib	Autophagy; Mitophagy; PARP	763113-22-0	DMSO	434.46	10	100			10
91	HY-101966	NCT-503	Others	1916571-90-8	DMSO	408.48	10	10		Litronesib is a selective mitosis-specific kinesin Eg5 inhibitor, with antitumor activity.	10
92	HY-10087	Navitoclax	Bcl-2 Family	923564-51-6	DMSO	974.61	10	10			10
93	HY-101570	Nedisertib	DNA-PK	1637542-33-6	DMSO	481.91	10	10	Free Base	AMG 900 is a potent and highly selective pan-Aurora kinases inhibitor with IC50 of 5 nM, 4 nM and 1 nM for Aurora A, B and C, respectively.	10
94	HY-B0015	Paclitaxel	ADC Cytotoxin; Autophagy; Microtubule/Tubulin	33069-62-4	DMSO	853.91	10	10	Free Base	Olaparib (AZD2281;KU0059436) is a potent and oral PARP inhibitor with IC50s of 5 and 1 nM for PARP1 and PARP2, respectively.	5
95	HY-14842B	Givinostat (hydrochloride monohydrate)	HDAC	732302-99-7	DMSO	475.97	10	50			10
96	HY-B0542	Ouabain (Octahydrate)	Autophagy; Na+/K+ ATPase	11018-89-6	DMSO	728.77	10	10	Free Base	BAY 1217389 is a potent, and selective inhibitor of the monopolar spindle 1 (MPS1) kinase with an IC50 value less than 10 nM.	10
97	HY-10161	Tozasertib	Aurora Kinase; Autophagy	639089-54-6	DMSO	464.59	10	10	Sulfate	Vincristine sulfate is an antitumor vinca alkaloid which inhibits microtubule formation in mitotic spindle, resulting in an arrest of dividing cells at the metaphase stage. It binds to microtubule with a Ki of 85 nM.	10
98	HY-10219	Rapamycin	Autophagy; FKBP; mTOR	53123-88-9	DMSO	914.17	10	10	Hydrochloride	SB-743921 is a potent inhibitor of the mitotic kinesin KSP (Eg5), with a Ki of 0.1 nM.	5
99	HY-10179	Danusertib	Aurora Kinase; Autophagy	827318-97-8	DMSO	474.55	10	33.3			10
100	HY-14981	GSK2334470	PDK-1	1227911-45-6	DMSO	462.59	10	10	Free Base	Torin 2 is an mTOR inhibitor with EC50 of 0.25 nM for inhibiting cellular mTOR activity, and exhibits 800-fold selectivity over PI3K (EC50: 200 nM). Torin 2 also inhibits DNA-PK with an IC50 of 0.5 nM in the cell free assay. Torin 2 can suppress both mTORC1 and mTORC2.	10
101	HY-100437	HA15	Apoptosis; Autophagy; HSP	1609402-14-3	DMSO	466.58	10	10	Free Base	AZD-7762 is a potent ATP-competitive checkpoint kinase (Chk) inhibitor in with an IC50 of 5 nM for Chk1.	10
102	HY-100430	CCF642	Others	346640-08-2	DMSO	378.45	10	10	Free Base	Paclitaxel (Taxol), a naturally occurring antineoplastic agent, stabilizes tubulin polymerization, resulting in arrest at the G2/M phase of the cell cycle and apoptotic cell death[1][2].	10
103	HY-13812	QNZ	NF-κB; TNF Receptor	545380-34-5	DMSO	356.42	10	10	Free Base	RI-1 is a RAD51 inhibitor with IC50 ranging from 5 to 30 μM._x000D_ IC50 Value: 5-30 μM_x000D_ Target: RAD51_x000D_ in vitro: RI-1 sensitizes cells to DNA damage by directly and specifically disrupting HsRAD51 and inhibiting the ability of RAD51 to form filaments on ssDNA. In addition, RI-1 alone generates single-agent toxicity in all three cancer cell lines (HeLa, MCF-7 and U2OS) with LD50 value…	10
104	HY-13902	Berzosertib	ATM/ATR	1232416-25-9	DMSO	463.55	10	10	Hydrochloride	CCT241533 hydrochloride is a potent and selective CHK2 inhibitor with an IC50 of 3 nM and a Ki of 1.16 nM.	10
105	HY-18958	CCT245737	Checkpoint Kinase (Chk)	1489389-18-5	DMSO	379.34	10	10	Free Base	Filanesib (ARRY-520) is a synthetic kinesin spindle protein (KSP) inhibitor with IC50 of 6 nM.	10
106	HY-19323	Ceralasertib	ATM/ATR	1352226-88-0	DMSO	412.51	10	10	Free Base	BAY-876 is an oral and selective GLUT1 inhibitor with an IC50 of 2 nM[1]. BAY-876 shows good metabolic stability in vitro and high oral bioavailability in vivo. BAY-876 is sufficient to block basal and stress-regulated glycolysis, anchorage-dependent and independent growth of ovarian cancer cells[2].	10
107	HY-B0782	Acetazolamide	Autophagy; Carbonic Anhydrase	59-66-5	DMSO	222.25	10	10	Free Base	ABT-737 is a selective and BH3 mimetic?Bcl-2, Bcl-xL?and?Bcl-w inhibitor?with?EC50s?of 30.3 nM, 78.7 nM, and 197.8 nM, respectively.	10
108	HY-13252	MK-5108	Aurora Kinase; Autophagy	1010085-13-8	DMSO	461.94	10	10	Free Base	PKM2-IN-1 is a pyruvate kinase M2 (PKM2) inhibitor with an IC50 of 2.95 μM.	10
109	HY-12069	SB-743921	Kinesin	940929-33-9	DMSO	553.52	10	10			10
110	HY-15317	RI-1	RAD51	415713-60-9	DMSO	361.61	10	10	Free Base	Tozasertib (VX 680; MK-0457) is an inhibitor of Aurora A/B/C kinases with Kis of 0.6, 18, 4.6 nM, respectively.	50
111	HY-17029	Epothilone B	Apoptosis; Microtubule/Tubulin	152044-54-7	DMSO	507.68	10	10	Free Base	Venetoclax (ABT-199; GDC-0199) is a highly potent, selective and orally bioavailable Bcl-2 inhibitor with a Ki of less than 0.01 nM.	1
112	HY-50907	ABT-737	Autophagy; Bcl-2 Family; Mitophagy	852808-04-9	DMSO	813.43	10	10			10
113	HY-50698	BI 2536	Apoptosis; Epigenetic Reader Domain; Polo-like Kinase (PLK)	755038-02-9	DMSO	521.65	10	100			5
114	HY-100023	LY3177833	CDK	1627696-51-8	DMSO	309.30	10	10	Free Base	SBI-0206965 is a potent, selective and cell permeable autophagy kinase ULK1 inhibitor with IC50s of 108 nM for ULK1 kinase and 711 nM for the highly related kinase ULK2 .	10
115	HY-N0488	Vincristine (sulfate)	Apoptosis; Microtubule/Tubulin	2068-78-2	DMSO	923.04	10	10	Free Base	Geldanamycin is a Hsp90 inhibitor with antimicrobial activity against many Gram-positive and some Gram-negative bacteria.	10
116	HY-10619	Niraparib		1038915-60-4	DMSO	320.34	100	10	Free Base	IITZ-01 is a potent lysosomotropic autophagy inhibitor with single-agent antitumor activity, with an IC50 of 2.62 μM for PI3Kγ.	100
117	HY-17393	Carboplatin		41575-94-4	mQ	371.25	10	10	Free Base	Rapamycin (Sirolimus; AY 22989) is a potent and specific mTOR inhibitor with an IC50 of 0.1 nM in HEK293 cells. Rapamycin binds to FKBP12 and specifically acts as an allosteric inhibitor of mTORC1[1]. Rapamycin is an autophagy activator, an immunosuppressant[2].	100
118	HY-16107	BMS-303141		943962-47-8	DMSO	424.3	50	10			100
119	HY-17589	Chloroquine (diphosphate)		50-63-5	mQ	515.86	100	10	Free Base	Berzosertib (VE-822) is an ATR inhibitor with a Ki value of less than 0.2 nM. It also inhibits ATM with a Ki of 34 nM.	100
120	HY-N0018	Daidzin		552-66-9	DMSO	416.38	100	10	Free Base	Epothilone B is a microtubule stabilizer with a Ki of 0.71μM. It acts by binding to the αβ-tubulin heterodimer subunit which causes decreasing of αβ-tubulin dissociation.	100
121	HY-10617	Rucaparib	PARP	283173-50-2	DMSO	421.36	100	10	Free Base	HA15 is a potent and specific inhibitor of ER chaperone BiP/GRP78/HSPA5, inhibits the ATPase activity of BiP, with anti-cancerous activity[1].	100
122	HY-13653	(-)-Epigallocatechin Gallate		989-51-5	DMSO	458.37	100	100	Free Base	Fisetin is a natural flavonol found in many fruits and vegetables with various benefits, such as antioxidant, anticancer, neuroprotection effects.	100
123	HY-110287	Apcin		300815-04-7	DMSO	438.65	100	100	Sulfate	Hydroxychloroquine sulfate is a synthetic antimalarial drug which can also inhibit Toll-like receptor 7/9 (TLR7/9) signaling.	100
124	HY-107569	Garcinol		78824-30-3	DMSO	602.8	40	5			100
125	HY-101071	(S)-Monastrol		254753-54-3	DMSO	292.35	100	100	Free Acid	L-Buthionine-(S,R)-sulfoximine is a cell-permeable, potent, fast acting and irreversible inhibitor of g-glutamylcysteine synthetase and depletes cellular glutathione levels. The IC50 value of L-Buthionine-(S,R)-sulfoximine on melanoma, breast and ovarian tumor specimens are 1.9 μM, 8.6 μM, and 29 μM, respectively.	100
126	HY-111510	IPI-3063	PI3K delta	1425043-73-7	DMSO	455.51	10	10	Bromide	YM-155 is a survivin inhibitor with an IC50 of 0.54 nM.	10
127	HY-19708	kira6	IRE1	1589527-65-0	DMSO	518.53	5	10	Free Base	3-AP (PAN-811) is a novel inhibitor of the M2 subunit of ribonucleotide reductase (RR), and is a potent radiosensitizer.	10
128	HY-18961	PD 407824	CHK1 and WEE1	622864-54-4	DMSO	328.32	10	10	Free Base	LY3177833 is a CDC7 and pMCM2 inhibitor with IC50 values of 3.3 nM and 290 nM, respectively[1].	10
129	HY-17394	Cisplatin	Alkylating	15663-27-1	DMF	300.05	33.3	10	Free Base	Empesertib (BAY 1161909) is a potent Mps1 inhibitor, with an IC50 of < 1 nM.	100
130	HY-103709S	VX 984 (M9831)	DNA-PK	1562396-65-9	DMSO	415.49	10	10	Free Base	AT9283 is a multi-targeted kinase inhibitor with potent activity against Aurora A/B, JAK2/3, Abl (T315I) and Flt3 (IC50s ranging from 1 to 30 nM). AT9283 inhibits growth and survival of multiple solid tumors in vitro and in vivo[1][2].	10
131		ND 646	ACC1/ACC2	1434639-57-2	DMSO	568.64	10	10	Free Base	Vorinostat is a potent and orally available inhibitor of HDAC1, HDAC2 and HDAC3 (Class I), HDAC7 (Class II) and HDAC11 (Class IV ), with ID50 values of 10 nM and 20 nM for HDAC1 and HDAC3, respectively.	10
132	SML0021-5MG	16F16	PDI	922507-80-0	DMSO	320.77	10	10			10
133	SML0781-5MG	NSC 109555	CHK2	15427-93-7	mQ	600.67	10	10	Free Base	Carfilzomib is an irreversible proteasome inhibitor with an IC50 of 5 nM in ANBL-6 and RPMI 8226 cells.	10
134	5054770001	pevonedistat (MLN4924)	NAE		DMSO	452.53	10	100	Free Base	Mirin is a small-molecule inhibitor of MRN (Mre11, Rad50, and Nbs1) complex._x000D_ Target: _x000D_ in vitro: Mirin was shown to block Mre11 exonuclease activity and MRN-dependent ATM activation, and to inhibit the ionizing radiation-induced G2/M checkpoint and homologous recombination in mammalian cells. Mirin inhibition of ATM activation is independent of Mre11 nuclease inhibition since the M(H…	10
135		Oxaliplatin		61325-94-3	DMF	397.29	10	10	Free Base	BI 2536 is a dual PLK1 and BRD4 inhibitor with IC50s of 0.83 and 25 nM, respectively[1]. BI-2536 suppresses IFNB (encoding IFN-β) gene transcription[4].	100
136	S1362	Rigosertib	PLK1	1225497-78-8	DMSO	473.47	10	10	Free Base	CGK733 is a potent ATM/ATR inhibitor, used for the research of cancer.	10
137	S1570	KU-60019	ATM		DMSO	547.67	10	100	Free Base	DHEA (Prasterone) is one of the most abundant steroid hormones. DHEA (Prasterone) mediates its action via multiple signaling pathways involving specific membrane receptors and via transformation into androgen and estrogen derivatives (e.g., androgens, estrogens, 7α and 7β DHEA, and 7α and 7β epiandrosterone derivatives) acting through their specific receptors.	10
138	S8061	Sabutoclax	Bcl-2 Bcl-xl Mcl-1	1228108-65-3	DMSO	700.78	10	10	Free Base	Enasidenib is an oral, potent, reversible, selective inhibitor of the IDH2 mutant enzymes, with IC50s of 100 and 400 nM against IDH2R140Q and IDH2R172K, respectively.	10
139	S6718	MKT 077	HSP 70	147366-41-4	DMSO	432	10	10	Free Base	DC661 is a potent palmitoyl-protein thioesterase 1 (PPT1) inhibitor, inhibits autophagy, and acts as an anti-lysosomal agent. Anti-cancer activity[1].	10
140	S7771	STF-083010	IRE1	307543-71-1	DMSO	317.38	10	10	Free Base	ISRIB (trans-isomer) is a potent inhibitor of PERK with an IC50 of 5 nM.	100
141	S1069	Luminespib	HSP 90	747412-64-2	DMSO	465.54	10	100			10
142	HY-107427	PF 3644022	MK2	1276121-88-0	DMSO	574.46	10	10	Free Base	Adavosertib (AZD-1775; MK-1775) is a potent Wee1 inhibitor with an IC50 of 5.2 nM.	10
143	HY-10985	Marizomib	Proteasome	437742-34-2	DMSO	313.78	10	10	Free Base	GSK2334470 is a highly specific and potent inhibitor of PDK1 with an IC50 of 10 nM.	1
144	HY-108643	CMPD1	MK2	41179-33-3	DMSO	349.4	10	10	Free Base	Ouabain Octahydrate is an inhibitor of Na+/K+-ATPase, used for the treatment of congestive heart failure.	10
145	HY-100558	Bafilomycin A1	Endosome acidification	88899-55-2	DMSO	622.83	10	10			5
146	S7547	XL 413	CDC7		mQ	326.18	10	100	Free Base	Cariporide (HOE-642) is a selective Na+/H+ exchange inhibitor.	5
147	HY-15149	Romidepsin	HDAC	128517-07-7	DMSO	540.7	10	10	Free Base	AZD-8055 is a novel ATP-competitive inhibitor of mTOR kinase with an IC50 of 0.8 nM. AZD-8055 inhibits both mTORC1 and mTORC2.	10
148		Bortezomib	Proteasome	179324-69-7	DMSO	384.24	10	10	Hydrochloride	Daunorubicin Hydrochloride (Daunomycin Hydrochloride; RP 13057 Hydrochloride; Rubidomycin Hydrochloride) is a topoisomerase II inhibitor with potent antineoplastic activities. Daunorubicin Hydrochloride (Daunomycin Hydrochloride; RP 13057 Hydrochloride; Rubidomycin Hydrochloride) inhibites DNA and RNA synthesis in sensitive and resistant Ehrlich ascites tumor cells.	1
149	HY-124955	ProTAME	APC	1362911-19-0	DMSO		10	10	Free Base	Auranofin (SKF-39162) is a thioredoxin reductase (TrxR) inhibitor with an IC50 of 0.2 μM.	10
150	HY-A0098	Tunicamycin	Glycosylation	11089-65-9	DMSO	844.94	10	10	Free Base	TH588 is first-in-class nudix hydrolase family inhibitor that potently and selectively engage and inhibit the MTH1 (IC50= 5 nM).	10
151	Cat. No. 5921	D9	TrxR		DMSO	596.43	10	100	Free Base	U-104 is a potent carbonic anhydrase (CA) inhibitor for CA IX and CA XII with Ki of 45.1 nM and 4.5 nM; low inhibition for CA I and CA II._x000D_ IC50 value: 45.1 nM/4.5 nM(Ki, CA IX/CA XII) [1]_x000D_ Target: Carbonic anhydrase inhibitor_x000D_ in vitro: U-104 (50 μM) blocks the mesenchymal phenotype in the cancer stem cells population in hypoxia condition of 4T1 cells. U-104 (<50 μM) significan…	2
152		RSL3			DMSO		10	100	Free Acid	trans-C75 ((±)-C75) is an enantiomer of C75. C75 is a synthetic fatty-acid synthase (FASN) inhibitor.	10
153		Indisulam			DMSO		10	100	Free Acid	V-9302 is a competitive antagonist of transmembrane glutamine flux. V-9302 selectively and potently targets the amino acid transporter ASCT2 (SLC1A5). V-9302 inhibits ASCT2-mediated glutamine uptake (IC50=9.6 μM) in HEK-293 cells[1].	10
154		Thapsigargin			DMSO		10	100	Free Acid	Devimistat (CPI-613) is a lipoic acid analog that inhibits pyruvate dehydrogenase (PDH) and α-ketoglutarate dehydrogenase, disrupts mitochondrial metabolism and shows strong antitumor activity.	10
155	HY-100110	KNK437	HSP	218924-25-5	DMSO	245.23	100	10	Trifluoroacetate	DTP3 TFA is a potent and selective GADD45β/MKK7 (growth arrest and DNA-damage-inducible β/mitogen-activated protein kinase kinase 7) inhibitor. DTP3 TFA targets an essential, cancer-selective cell-survival module downstream of the NF-κB pathway[1].	100
156	HY-18085	Quercetin	Autophagy; Mitophagy; PI3K	117-39-5	DMSO	302.24	100	10	Free Base	Oprozomib (ONX 0912; PR047) is an orally bioavailable inhibitor for CT-L activity of 20S proteasome β5/LMP7 with IC50 of 36 nM/82 nM._x000D_ IC50 value: 36 nM/82 nM(20S proteasome β5/LMP7) [1]_x000D_ Target: 20S proteasome_x000D_ The anti-MM activity of Oprozomib is associated with activation of caspase-8, caspase-9, caspase-3, and PARP, as well as inhibition of migration of MM cells and angiogen…	100
157	HY-N0182	Fisetin	PPAR; Sirtuin; TNF Receptor	528-48-3	DMSO	286.24	100	10	Free Base	Acetazolamide is a carbonic anhydrase (CA) IX inhibitor with an IC50 of 30 nM for hCA IX[1]. Diuretic effects[4].	100
158	HY-13513	U-104	Carbonic Anhydrase	178606-66-1	DMSO	309.32	100	10	Free Base	AZD3965 is a selective MCT1 inhibitor with a Ki of 1.6 nM, showing 6-fold selectivity over MCT2.	100
159	HY-112683	V-9302	Others	1855871-76-9	DMSO	538.68	100	10	Free Base	ULK-101 is a potent and selective ULK1 inhibitor, with IC50 values of 1.6 nM and 30 nM for ULK1 and ULK2, respectively. ULK-101 suppresses autophagy and sensitizes cancer cells to nutrient stress[1].	100
160	HY-14650	DHEA	Androgen Receptor; Endogenous Metabolite	53-43-0	DMSO	288.42	100	10	Free Acid	MK-5108 is a highly potent and specific inhibitor of Aurora A kinase with an IC50 value of 0.064 nM.	100
161	HY-19959	Mirin	Others	1198097-97-0	DMSO	220.25	100	10	Free Base	5-Fluorouracil is a potent antitumor agent that affects pyrimidine synthesis by inhibiting thymidylate synthetase thus depleting intracellular dTTP pools.	100
162	HY-12364A	trans-C75	Fatty Acid Synthase (FAS)	191282-48-1	DMSO	254.32	100	10	Free Base	MKC3946 is a potent and soluble IRE1α inhibitor, used for cancer research.	100
163	HY-15453	Devimistat	Apoptosis	95809-78-2	DMSO	388.59	100	100	Free Base	Quercetin, a natural flavonoid, is a stimulator of recombinant SIRT1 and also a PI3K inhibitor with IC50 of 2.4±0.6 μM, 3.0±0.0 μM and 5.4±0.3 μM for PI3K γ, PI3K δ and PI3K β, respectively.	100
164	HY-19693	Cariporide	Sodium Channel	159138-80-4	DMSO	283.35	100	10	Free Base	GSK2656157 is a selective and ATP-competitive inhibitor of protein kinase R (PKR)-like endoplasmic reticulum kinase (PERK) with an IC50 of 0.9 nM.	100
